# Upstream regulator of genomic imprinting in rice endosperm is a small RNA-associated chromatin remodeler

**DOI:** 10.1101/2023.08.31.555833

**Authors:** Avik Kumar Pal, Vivek Hari Sundar G, Amruta N, P.V. Shivaprasad

## Abstract

Genomic imprinting is observed in endosperm, a placenta-like seed tissue, where transposable elements (TEs) and repeat-derived small(s)RNAs mediate epigenetic changes in plants. In imprinting, uniparental gene expression arises due to parent-specific epigenetic marks on one allele but not on the other. The importance of sRNAs and their regulation in endosperm development or in imprinting is poorly understood in crops. Here we show that a previously uncharacterized CLASSY (CLSY)-family chromatin remodeler named *OsCLSY3* is essential for rice endosperm development and imprinting, acting as an upstream player in sRNA pathway. Comparative transcriptome and genetic analysis indicated its endosperm-preferred expression and its paternally imprinted nature. These important features were modulated by RNA-directed DNA methylation (RdDM) of tandemly arranged TEs in its promoter. Upon perturbation of *OsCLSY3* in transgenic lines we observed defects in endosperm development and loss of around 70% of all sRNAs. Interestingly, well-conserved endosperm-specific sRNAs (siren) that are vital for reproductive fitness in angiosperms were dependent on *OsCLSY3*. We also observed many imprinted genes and seed development-associated genes under the control of CLSY3-dependent RdDM. These results support an essential role of *OsCLSY3* in rice endosperm development and imprinting, and propose similar regulatory strategies involving *CLSY3* homologs among other cereals.

**Highlights:**

1. Unlike among dicots, in rice and maize, *CLSY3* is a maternally expressed imprinted gene majorly expressed in endosperm.
2. Endosperm-preferred expression of *OsCLSY3* is regulated by RNA-directed DNA methylation at two tandem transposon elements present in its promoter.
3. *OsCLSY3* is crucial for endosperm development and grain filling. It regulates expression of key seed development and endosperm-specific imprinted genes through RNA directed DNA methylation.
