## Supplemental Dataset S3 for "Upstream regulator of genomic imprinting in rice endosperm is a small RNA-associated chromatin remodeler"

### Sheet: Epigenetics_genes
Supplemental dataset S3
List of epigenetic genes and all published imprinted genes in rice
Epigenetic genes rice
Os04g0572600
Os09g0555200
Os09g0346900
Os05g0392400
Os04g0465700
Os01g0909200
Os10g0485600
Os07g0164000
Os01g0275600
Os04g0151800
Os01g0965000
Os02g0152700
Os05g0506200
Os01g0235200
Os03g0110800
Os07g0435900
Os02g0293300
Os01g0126600
Os01g0633200
Os05g0153200
Os02g0194000
Os01g0927000
Os04g0544100
Os09g0362900
Os08g0344100
Os05g0196500
Os09g0442700
Os03g0722400
Os05g0224800
Os10g0181700
Os01g0549200
Os11g0454800
Os06g0474900
Os07g0184800
Os03g0798300
Os07g0182900
Os10g0104900
Os03g0226800
Os01g0218032
Os02g0494700
Os05g0445900
Os05g0446600
Os02g0496500
Os04g0357850
Os11g0109200
Os12g0108900
Os02g0736200
Os01g0197900
Os01g0198000
Os03g0121800
Os03g0583900
Os04g0509300
Os02g0672200
Os04g0566500
Os02g0831600
Os06g0729300
Os03g0449200
Os04g0615700
Os07g0471300
Os01g0275500
Os07g0692401
Os02g0650800
Os08g0243833
Os07g0434500
Os06g0255700
Os03g0165200
Os08g0171600
Os01g0805800
Os04g0487300
Os03g0682600
Os03g0682200
Os10g0415900
Os04g0484900
Os09g0347800
Os01g0246100
Os06g0704800
Os02g0215200
Os02g0214900
Os01g0586400
Os07g0164100
Os08g0344100
Os06g0571100
Os11g0200000
Os04g0409600
Os05g0440250
Os07g0602200
Os12g0182700
Os05g0440300
Os11g0602200
Os08g0565700
Os03g0320400
Os08g0400200
Os11g0131600
Os04g0544100
Os01g0811300
Os01g0927000
Os07g0435900
Os09g0362900
Os05g0490700
Os03g0789466
Os07g0188000
Os01g0275200
Os07g0265600
Os02g0169400
Os04g0615800
Os01g0102800
Os01g0367900
Os01g0636700
Os01g0779400
Os01g0881000
Os01g0952200
Os02g0114000
Os02g0114033
Os02g0161400
Os02g0527100
Os02g0650800
Os02g0689800
Os02g0762800
Os03g0101700
Os03g0165200
Os03g0165266
Os03g0352450
Os03g0352500
Os03g0722400
Os04g0177300
Os04g0566100
Os04g0629300
Os04g0692700
Os05g0144300
Os05g0150300
Os05g0247900
Os05g0392400
Os06g0183800
Os06g0255200
Os06g0255700
Os07g0434500
Os07g0497000
Os07g0497100
Os07g0511500
Os07g0598300
Os07g0636200
Os07g0642400
Os07g0660200
Os07g0680500
Os07g0692401
Os07g0692500
Os07g0692600
Os08g0180300
Os08g0243833
Os08g0243866
Os09g0442700
Os10g0457700
Os01g0546900
Os01g0907400
Os02g0696700
Os02g0828900
Os02g0109501
Os02g0109400
Os03g0151300
Os03g0346700
Os03g0389900
Os03g0430400
Os03g0430100
Os05g0196500
Os05g0302300
Os09g0393200
Os10g0577600
Os11g0572800
Os12g0279100
Os09g0306800
Os04g0162100
Os08g0137250
Os08g0137100
Os06g0275500
Os03g0307800

### Sheet: Imprinted_genes_Rice
All imprinted genes in rice
Luo et al 2011	Yuan et al 2017	Chen et al 2018	Rodrigues et al 2021
Os01g0172200	Os01g0108600	Os01g0197400	Os01g0104500
Os01g0174700	Os01g0118400	Os01g0292300	Os01g0197400
Os01g0197400	Os01g0120500	Os02g0487300	Os01g0201800
Os01g0201800	Os01g0124200	Os02g0487900	Os01g0229300
Os01g0229000	Os01g0127300	Os02g0799000	Os01g0380800
Os01g0229300	Os01g0135900	Os04g0168000	Os01g0527900
Os01g0292300	Os01g0151700	Os05g0196700	Os01g0527900
Os01g0567200	Os01g0182600	Os05g0326650	Os01g0567200
Os01g0607600	Os01g0191700	Os05g0327100	Os01g0605700
Os01g0751300	Os01g0197400	Os05g0486300	Os01g0607100
Os01g0766700	Os01g0201200	Os06g0220600	Os01g0616300
Os01g0833800	Os01g0201700	Os06g0527800	Os01g0616333
Os01g0851400	Os01g0201800	Os06g0528300	Os01g0628700
Os01g0857700	Os01g0209500	Os07g0188000	Os01g0658300
Os01g0868200	Os01g0236700	Os07g0457500	Os01g0664200
Os01g0881000	Os01g0247500	Os07g0607400	Os01g0677500
Os01g0917100	Os01g0267900	Os08g0128700	Os01g0687500
Os01g0919500	Os01g0297700	Os08g0137250	Os01g0775300
Os01g0925000	Os01g0605700	Os08g0189100	Os01g0776300
Os02g0221300	Os01g0606000	Os08g0366300	Os01g0868200
Os02g0271900	Os01g0606166	Os08g0497300	Os01g0876800
Os02g0319100	Os01g0719300	Os08g0535200	Os01g0880100
Os02g0487300	Os01g0731100	Os09g0435250	Os01g0939600
Os02g0487900	Os01g0734466	Os09g0535200	Os02g0187900
Os02g0493050	Os01g0742400	Os10g0148100	Os02g0244100
Os02g0493100	Os01g0744300	Os10g0340600	Os02g0265300
Os02g0494700	Os01g0749400	Os10g0539600	Os02g0462100
Os02g0507600	Os01g0750300	Os11g0463100	Os02g0487300
Os02g0516400	Os01g0764400	Os11g0576100	Os02g0487900
Os02g0557300	Os01g0764800	Os12g0465700	Os02g0494700
Os02g0574500	Os01g0767600	Os01g0229300	Os02g0516400
Os02g0596100	Os01g0784800	Os01g0607600	Os02g0555600
Os02g0612800	Os01g0795400	Os02g0650800	Os02g0594700
Os02g0649900	Os01g0799900	Os04g0465600	Os02g0613600
Os02g0650800	Os01g0810300	Os05g0415400	Os02g0628700
Os02g0751100	Os01g0822200	Os08g0196900	Os02g0644700
Os02g0755000	Os01g0955100	Os12g0139500	Os02g0682200
Os02g0768750	Os01g0975900	Os01g0567200	Os02g0720100
Os02g0782200	Os02g0125300	Os07g0530400	Os02g0799000
Os02g0786200	Os02g0130100	Os09g0253332	Os03g0103300
Os02g0799000	Os02g0191300	Os05g0551500	Os03g0105300
Os02g0815900	Os02g0244100	Os07g0506900	Os03g0224200
Os02g0816900	Os02g0244700	Os11g0243300	Os03g0275100
Os03g0103300	Os02g0250400	Os01g0868200	Os03g0320400
Os03g0119800	Os02g0276200	Os04g0348600	Os03g0336900
Os03g0174500	Os02g0484975	Os07g0471300	Os03g0345300
Os03g0214200	Os02g0487300	Os09g0122000	Os03g0352500
Os03g0313300	Os02g0494700	Os09g0520400	Os03g0421000
Os03g0320400	Os02g0527200	Os11g0637700	Os03g0433733
Os03g0352500	Os02g0572900	Os01g0174700	Os03g0737200
Os03g0392300	Os02g0612800	Os01g0201800	Os03g0799600
Os03g0392400	Os02g0614600	Os01g0229000	Os04g0162100
Os03g0586700	Os02g0625300	Os01g0833800	Os04g0168000
Os03g0773300	Os02g0625500	Os01g0857700	Os04g0181300
Os04g0168000	Os02g0625900	Os02g0494700	Os04g0429300
Os04g0276200	Os02g0626400	Os02g0507600	Os04g0458200
Os04g0289800	Os02g0626600	Os02g0516400	Os04g0465600
Os04g0348600	Os02g0627100	Os02g0574500	Os04g0471400
Os04g0401300	Os02g0629200	Os02g0596100	Os04g0662600
Os04g0409200	Os02g0633300	Os02g0649900	Os05g0127500
Os04g0465600	Os02g0655700	Os02g0786200	Os05g0149200
Os04g0471400	Os02g0709300	Os03g0103300	Os05g0196700
Os04g0476800	Os03g0132200	Os03g0119800	Os05g0305200
Os04g0500700	Os03g0133400	Os03g0174500	Os05g0326650
Os04g0548000	Os03g0133500	Os03g0320400	Os05g0326651
Os04g0653100	Os03g0136900	Os03g0352500	Os05g0326663
Os05g0150300	Os03g0140100	Os04g0471400	Os05g0326675
Os05g0150400	Os03g0143600	Os04g0476800	Os05g0327100
Os05g0196700	Os03g0147400	Os04g0548000	Os05g0364700
Os05g0326650	Os03g0170400	Os05g0580200	Os05g0414400
Os05g0327100	Os03g0212800	Os06g0553200	Os05g0415400
Os05g0415400	Os03g0255000	Os07g0563400	Os05g0419500
Os05g0486300	Os03g0275100	Os07g0585600	Os05g0460900
Os05g0491200	Os03g0278200	Os08g0405700	Os05g0486300
Os05g0551500	Os03g0281900	Os08g0424700	Os05g0551500
Os05g0580200	Os03g0292100	Os08g0540400	Os05g0556600
Os06g0164000	Os03g0370400	Os08g0548300	Os05g0559800
Os06g0186600	Os03g0407900	Os09g0408300	Os05g0580200
Os06g0220600	Os03g0559700	Os09g0463600	Os06g0148200
Os06g0342500	Os03g0574900	Os09g0524300	Os06g0220600
Os06g0527800	Os03g0575200	Os09g0550000	Os06g0265100
Os06g0528300	Os03g0586700	Os10g0104500	Os06g0498150
Os06g0553200	Os03g0626700	Os10g0446400	Os06g0524400
Os06g0607000	Os03g0700700	Os10g0522400	Os06g0527800
Os06g0635700	Os03g0720300	Os11g0454800	Os06g0528300
Os06g0636000	Os03g0747600	Os02g0319100	Os06g0553200
Os07g0188000	Os03g0749300	Os02g0751100	Os06g0602400
Os07g0227400	Os03g0757900	Os02g0755000	Os06g0604000
Os07g0276000	Os03g0765100	Os02g0815900	Os06g0643700
Os07g0456400	Os03g0811900	Os04g0401300	Os06g0667100
Os07g0457500	Os03g0838100	Os04g0500700	Os06g0698500
Os07g0471300	Os03g0838400	Os06g0342500	Os07g0186400
Os07g0506900	Os03g0845000	Os06g0607000	Os07g0188000
Os07g0530400	Os03g0851500	Os06g0636000	Os07g0211400
Os07g0563400	Os03g0854800	Os07g0227400	Os07g0242050
Os07g0585600	Os04g0167875	Os07g0276000	Os07g0296900
Os07g0602900	Os04g0168000	Os07g0456400	Os07g0440100
Os07g0607400	Os04g0169100	Os08g0100500	Os07g0506900
Os08g0100500	Os04g0178300	Os08g0333000	Os07g0506950
Os08g0128700	Os04g0180400	Os08g0528900	Os07g0530400
Os08g0137250	Os04g0185500	Os09g0372900	Os07g0555000
Os08g0189100	Os04g0306400	Os10g0139300	Os07g0667500
Os08g0196900	Os04g0348600	Os11g0181100	Os07g0667601
Os08g0333000	Os04g0379600	Os12g0189500	Os08g0106700
Os08g0361000	Os04g0380300	Os12g0496900	Os08g0106900
Os08g0366300	Os04g0447100	Os12g0506100	Os08g0128700
Os08g0405700	Os04g0457500	Os12g0597200	Os08g0137250
Os08g0424700	Os04g0458200	Os01g0751300	Os08g0139400
Os08g0497300	Os04g0471400	Os01g0766700	Os08g0189100
Os08g0528900	Os04g0479200	Os01g0881000	Os08g0196900
Os08g0535200	Os04g0482000	Os01g0917100	Os08g0258200
Os08g0540400	Os04g0482800	Os02g0612800	Os08g0276000
Os08g0548300	Os04g0485300	Os02g0768750	Os08g0292000
Os08g0562700	Os04g0488700	Os02g0816900	Os08g0366300
Os09g0119100	Os04g0559200	Os03g0313300	Os08g0377100
Os09g0122000	Os04g0620066	Os03g0392300	Os08g0497300
Os09g0253332	Os04g0623300	Os03g0392400	Os08g0535200
Os09g0372900	Os04g0624500	Os04g0276200	Os09g0122000
Os09g0408300	Os04g0625900	Os04g0289800	Os09g0244600
Os09g0435250	Os04g0636700	Os05g0150300	Os09g0345700
Os09g0463600	Os04g0636800	Os07g0602900	Os09g0497100
Os09g0464400	Os05g0159200	Os10g0138300	Os09g0507200
Os09g0520400	Os05g0181000	Os10g0145000	Os09g0520400
Os09g0524300	Os05g0222200	Os12g0144600	Os09g0535200
Os09g0535200	Os05g0336200	Os12g0556600	Os09g0541400
Os09g0550000	Os05g0475300	Os12g0566200	Os10g0102900
Os10g0104500	Os05g0475400	Os01g0851400	Os10g0128200
Os10g0138300	Os05g0475700	Os06g0186600	Os10g0148100
Os10g0139300	Os05g0491200	Os09g0464400	Os10g0191900
Os10g0145000	Os05g0494000	Os10g0544900	Os10g0404000
Os10g0148100	Os05g0494200		Os10g0431000
Os10g0340600	Os05g0500900		Os10g0457700
Os10g0446400	Os05g0560000		Os10g0463200
Os10g0479900	Os05g0561600		Os10g0522400
Os10g0522400	Os05g0566400		Os10g0539600
Os10g0539600	Os05g0576600		Os11g0125700
Os10g0544900	Os05g0582100		Os11g0184800
Os11g0181100	Os05g0587000		Os11g0246300
Os11g0199700	Os06g0115200		Os11g0262500
Os11g0243300	Os06g0118700		Os11g0463100
Os11g0454800	Os06g0126500		Os11g0471300
Os11g0463100	Os06g0127600		Os11g0558300
Os11g0576100	Os06g0127700		Os11g0576100
Os11g0637700	Os06g0129900		Os11g0620300
Os12g0139500	Os06g0141100		Os11g0637700
Os12g0144600	Os06g0141166		Os12g0114100
Os12g0189500	Os06g0156600		Os12g0161900
Os12g0465700	Os06g0158900		Os12g0167201
Os12g0496900	Os06g0164000		Os12g0207000
Os12g0506100	Os06g0165800		Os12g0239200
Os12g0506300	Os06g0211200		Os12g0275600
Os12g0556600	Os06g0215900		Os12g0409000
Os12g0566200	Os06g0218600		Os12g0415800
Os12g0597200	Os06g0233800		Os12g0419000
	Os06g0598900		Os12g0465800
	Os06g0602400		Os12g0604200
	Os06g0604200		Os12g0621100
	Os06g0604400		Os12g0622900
	Os06g0632200		Os01g0110700
	Os06g0656300		Os01g0172200
	Os06g0662000		Os01g0174500
	Os07g0103100		Os01g0174600
	Os07g0106200		Os01g0180900
	Os07g0129900		Os01g0209500
	Os07g0130100		Os01g0234850
	Os07g0130200		Os01g0235700
	Os07g0134600		Os01g0266000
	Os07g0136500		Os01g0274800
	Os07g0137900		Os01g0279800
	Os07g0142900		Os01g0282100
	Os07g0225300		Os01g0375200
	Os07g0227400		Os01g0520260
	Os07g0483500		Os01g0533000
	Os07g0522500		Os01g0533100
	Os07g0596600		Os01g0588500
	Os07g0603700		Os01g0596700
	Os07g0604500		Os01g0744300
	Os07g0620200		Os01g0751300
	Os07g0631500		Os01g0759400
	Os07g0661500		Os01g0766600
	Os08g0100500		Os01g0766700
	Os08g0103300		Os01g0772600
	Os08g0107100		Os01g0832300
	Os08g0120500		Os01g0842200
	Os08g0137250		Os01g0846450
	Os08g0137900		Os01g0851400
	Os08g0157500		Os01g0882300
	Os08g0157600		Os01g0897800
	Os08g0157900		Os01g0906000
	Os08g0159500		Os01g0917100
	Os08g0159800		Os01g0919500
	Os08g0224100		Os01g0922800
	Os08g0258200		Os01g0925000
	Os08g0292000		Os01g0965500
	Os08g0300366		Os02g0149800
	Os08g0389700		Os02g0174200
	Os08g0398400		Os02g0179300
	Os08g0417000		Os02g0189500
	Os08g0535800		Os02g0190800
	Os08g0540100		Os02g0200000
	Os08g0542900		Os02g0221600
	Os08g0548300		Os02g0294700
	Os09g0119100		Os02g0319100
	Os09g0122000		Os02g0319300
	Os09g0127300		Os02g0547900
	Os09g0258000		Os02g0548100
	Os09g0286600		Os02g0550000
	Os09g0464400		Os02g0554000
	Os09g0467200		Os02g0555900
	Os09g0467400		Os02g0572900
	Os09g0472100		Os02g0576250
	Os09g0475500		Os02g0576400
	Os09g0478100		Os02g0612800
	Os09g0484800		Os02g0625900
	Os09g0491708		Os02g0751100
	Os09g0497100		Os02g0751300
	Os09g0508250		Os02g0810000
	Os09g0511900		Os02g0810100
	Os09g0520400		Os02g0815900
	Os09g0525300		Os02g0816900
	Os09g0528800		Os02g0824300
	Os09g0557700		Os03g0122600
	Os09g0563200		Os03g0148800
	Os10g0167500		Os03g0167500
	Os10g0180000		Os03g0247100
	Os10g0188300		Os03g0247200
	Os10g0198900		Os03g0255000
	Os10g0317900		Os03g0366200
	Os10g0340600		Os03g0392300
	Os10g0364900		Os03g0392400
	Os10g0390701		Os03g0565600
	Os10g0393800		Os03g0586700
	Os10g0416100		Os03g0606100
	Os10g0418100		Os03g0636800
	Os10g0555100		Os03g0654700
	Os10g0555900		Os03g0726200
	Os10g0563300		Os03g0747600
	Os10g0576100		Os03g0756200
	Os10g0577500		Os03g0774300
	Os10g0579600		Os03g0799100
	Os10g0579800		Os03g0811500
	Os10g0580900		Os03g0815900
	Os11g0147500		Os03g0816000
	Os11g0175400		Os03g0816100
	Os11g0195500		Os03g0821900
	Os11g0236100		Os03g0826500
	Os11g0256900		Os03g0847800
	Os11g0262500		Os03g0847851
	Os11g0282800		Os03g0854800
	Os11g0283500		Os04g0136900
	Os11g0351555		Os04g0151800
	Os11g0455500		Os04g0276200
	Os11g0512100		Os04g0289800
	Os11g0512200		Os04g0402300
	Os11g0512600		Os04g0482800
	Os11g0514100		Os04g0492100
	Os11g0581900		Os04g0500700
	Os11g0602200		Os04g0504800
	Os11g0602800		Os04g0636700
	Os11g0614400		Os04g0662800
	Os11g0644800		Os04g0672200
	Os11g0679700		Os05g0102500
	Os11g0684000		Os05g0102600
	Os12g0123900		Os05g0102800
	Os12g0138900		Os05g0113500
	Os12g0168900		Os05g0127400
	Os12g0270900		Os05g0133900
	Os12g0290100		Os05g0135800
	Os12g0291100		Os05g0150300
	Os12g0292400		Os05g0150400
	Os12g0415800		Os05g0154500
	Os12g0421000		Os05g0349200
	Os12g0431300		Os05g0378200
	Os12g0443500		Os05g0392000
	Os12g0506400		Os05g0417700
	Os12g0552400		Os05g0418000
	Os12g0555000		Os05g0491200
	Os12g0573900		Os05g0510300
	Os12g0574400		Os05g0564400
	Os12g0586000		Os05g0587100
	Os12g0632800		Os05g0591800
	Os12g0636200		Os06g0105900
	Os12g0637100		Os06g0110100
			Os06g0129400
			Os06g0141400
			Os06g0164000
			Os06g0186600
			Os06g0219600
			Os06g0233200
			Os06g0324300
			Os06g0496000
			Os06g0547900
			Os06g0598900
			Os06g0607000
			Os06g0636000
			Os06g0660700
			Os06g0687400
			Os07g0164100
			Os07g0227400
			Os07g0229700
			Os07g0276000
			Os07g0287100
			Os07g0454100
			Os07g0456400
			Os07g0507600
			Os07g0568200
			Os07g0602900
			Os07g0619700
			Os07g0642900
			Os07g0679700
			Os08g0100400
			Os08g0100500
			Os08g0120500
			Os08g0177300
			Os08g0230200
			Os08g0332800
			Os08g0332800
			Os08g0361000
			Os08g0451700
			Os08g0518100
			Os08g0521600
			Os08g0528800
			Os08g0528900
			Os08g0530000
			Os08g0542900
			Os08g0547200
			Os08g0562700
			Os08g0565700
			Os09g0119100
			Os09g0289300
			Os09g0364900
			Os09g0372900
			Os10g0103800
			Os10g0135500
			Os10g0138300
			Os10g0138600
			Os10g0139300
			Os10g0144800
			Os10g0145100
			Os10g0190000
			Os10g0510700
			Os10g0544900
			Os10g0563200
			Os10g0563300
			Os10g0577600
			Os11g0166100
			Os11g0181100
			Os11g0248200
			Os11g0512000
			Os11g0512100
			Os11g0512200
			Os11g0512600
			Os11g0544600
			Os11g0585900
			Os11g0602200
			Os11g0602800
			Os11g0682300
			Os12g0144600
			Os12g0163400
			Os12g0163500
			Os12g0168800
			Os12g0188500
			Os12g0189500
			Os12g0496900
			Os12g0506100
			Os12g0506300
			Os12g0506400
			Os12g0566200
			Os12g0574400
			Os12g0583900
			Os12g0586300
			Os12g0597000
			Os12g0597200
			Os12g0617900
