## Supplemental Dataset S7 for "Upstream regulator of genomic imprinting in rice endosperm is a small RNA-associated chromatin remodeler"

### Sheet: Sheet1
Supplemental dataset S7
List of published rice siren loci with their normalized expression
chr	start	end	WT (R1)	WT (R2)	clsy3-kd (R1)	clsy3-kd (R2)
1	140101	141550	3.72031	4.53648	2.34333	3.63852
1	493001	494700	111.47	112.764	55.0767	58.9594
1	674451	675350	5.43067	3.96059	2.99934	2.84341
1	1101051	1102000	0.964603	0.865827	0.420936	0.16835
1	1594901	1597600	13.5289	14.1055	5.62423	5.80099
1	2496001	2499000	70.5438	66.7145	42.1579	44.1096
1	3699801	3703600	16.7869	15.6807	10.2522	11.2705
1	4261151	4267850	14.9402	15.843	13.3424	13.2123
1	4776251	4781950	24.8257	26.3605	23.797	22.8475
1	5577401	5590600	49.5498	49.8227	24.2877	24.7895
1	5594201	5608350	25.6275	25.039	12.5495	12.5901
1	7151951	7157100	6.49898	6.46293	1.72619	2.14094
1	7159201	7166800	28.3359	29.1227	11.8805	12.4464
1	7167501	7173950	17.8536	18.5807	6.27169	5.82176
1	7217601	7220050	63.461	60.1686	38.6582	38.8809
1	7535151	7540200	0.966959	0.650957	0.43515	0.379712
1	7540801	7546950	8.18791	9.04207	4.40136	4.96258
1	8599651	8604550	140.744	139.042	77.6064	74.0282
1	8612451	8613850	0.0727034	0	0.0713846	0.114199
1	9619051	9624600	23.0955	23.4699	19.869	18.4553
1	9710051	9711000	0.750247	0.577218	0.947105	1.17845
1	9725751	9727750	0.457933	0.274027	0.149875	0
1	10061751	10062650	0.905112	1.37097	0.33326	1.24399
1	10063551	10065350	12.3818	11.5707	4.99613	5.32843
1	10105301	10107400	4.11888	5.21944	1.0943	1.0656
1	10277651	10279850	27.521	26.5919	10.8995	10.898
1	10767301	10768150	0.599011	1.45171	1.05866	0
1	10776451	10777250	2.54598	1.88535	0.87493	0.599865
1	12213951	12216250	45.0824	44.735	25.021	24.253
1	12263451	12264650	0.339323	0.342648	1.16609	1.06598
1	13788401	13789900	4.54617	5.3901	3.39774	2.55793
1	13885251	13886150	2.14964	1.5233	1.6663	3.55426
1	13950201	13957850	1.0106	1.14583	0.456968	0.54306
1	14011201	14012200	5.29432	4.52371	3.39888	2.23893
1	14442601	14443400	2.67328	2.74233	1.49988	1.59964
1	14960101	14962050	14.1426	13.8421	7.5323	8.19723
1	16715651	16716350	7.56656	8.03254	2.57168	2.51417
1	16807201	16809700	36.7531	35.5651	12.2286	13.2338
1	17228001	17228800	3.18248	4.28489	2.24982	4.99887
1	17263251	17265100	2.75046	2.88851	1.18825	1.29608
1	17706801	17707750	1.17896	0.865827	0.947105	0.50505
1	18143201	18144300	27.5798	28.9092	13.1763	12.502
1	18516751	18519300	10.6141	9.99285	7.87496	10.4044
1	19328551	19330650	3.68276	3.71885	1.47493	1.52229
1	19370401	19373850	1.62197	2.42205	0.926571	0.972758
1	20863201	20867300	0.669974	0.300684	0.097455	0
1	22478201	22480700	1.30243	1.0412	1.27881	0.383587
1	22773951	22774900	1.92921	0.577218	0.315702	0.3367
1	22833201	22840250	16.8534	17.6402	11.1499	11.8763
1	23310801	23312350	4.39942	4.33202	2.5144	3.0942
1	23380451	23382500	12.5589	13.8349	5.79999	4.99019
1	23383051	23389750	49.9222	48.8987	21.6908	23.3958
1	23395401	23403250	41.1824	42.6939	18.8308	20.1919
1	23533201	23535950	3.58896	3.78604	3.85082	4.01008
1	23615651	23616350	0.727554	0.195916	0.714356	0.914243
1	23901651	23902700	3.00579	2.48041	0.761617	0.304602
1	24446351	24447850	0.271413	0.0913576	0	0
1	24468451	24469550	1.20314	2.36757	0.363483	0.872233
1	24478651	24479650	0.203628	0	0	0.639696
1	25159251	25159950	0.145511	0.195916	0	0.685682
1	25299301	25300700	1.67218	2.34931	0.499692	0.570994
1	26559101	26564000	8.18014	7.77112	3.95473	4.40256
1	26924301	26932150	100.144	96.9903	41.6823	45.5131
1	27850501	27852650	2.12985	2.48527	0.975899	1.41252
1	28594401	28602200	7.74675	6.88325	3.93117	4.17898
1	28783001	28786100	18.511	20.239	18.2074	18.9717
1	31138201	31140000	1.80922	2.13144	0.8882	0.62165
1	31151101	31151900	4.07357	4.97047	1.49988	1.39968
1	31589351	31590050	0.436532	0.195916	0.142871	0.457122
1	32086551	32087450	6.10951	6.70254	1.6663	2.48798
1	32295801	32298550	0.591994	0.547979	0.181642	0.464937
1	32305701	32306650	4.82301	3.319	1.57851	1.51515
1	32309901	32313650	6.15861	6.20983	1.67821	1.91768
1	32801801	32803050	6.84052	8.11363	1.67911	2.30244
1	33735801	33736700	0.905112	0.913982	0.999781	0.533139
1	36198551	36200448	1.98384	2.2379	0.526447	0.673754
1	36512351	36513400	2.03618	1.56658	0.856819	0.304602
1	37168801	37174152	17.3543	16.763	10.2648	11.1067
1	37176001	37177600	6.29737	4.79607	3.74735	4.39626
1	38341501	38348352	74.8847	76.758	44.8243	44.8906
1	38358301	38360400	23.0172	23.2917	18.841	20.1703
1	38440951	38441700	0.135797	0.182837	0.400001	0.426606
1	38663801	38665248	0.0702916	0.283922	0.621149	0.441642
1	39621201	39622248	2.62295	1.56957	1.14461	2.59407
1	39988851	39991000	4.54367	4.77937	4.04301	3.71717
1	40437101	40441248	11.503	11.7891	8.21188	8.59112
1	40537551	40546152	58.1228	56.1409	28.7026	30.2588
1	41202851	41203552	0	0	0.142464	0.227909
1	42568951	42574400	15.9409	15.7578	11.1798	12.1384
1	42764751	42765552	5.46019	4.27419	2.86759	0.997278
2	1704451	1707600	8.26874	8.43675	2.69568	2.63821
2	2508601	2510250	1.41866	2.32532	0.605622	0.678198
2	2577301	2578000	8.43962	5.48564	8.71515	9.14243
2	4905951	4907550	1.46302	2.31239	0.31228	0.19983
2	6756951	6762500	0.788181	0.419547	0.701895	0.690996
2	6766351	6769700	4.73785	4.57983	2.92235	3.62558
2	6772851	6783700	39.2541	38.4996	22.3962	22.4427
2	7109501	7112350	4.17701	3.50895	1.36708	1.9627
2	7635401	7641300	25.3806	28.0669	13.6452	13.352
2	7945151	7946350	36.8165	38.2624	21.1561	20.2537
2	8105101	8106000	7.01462	5.63622	1.99956	3.37655
2	8489151	8490000	0.718813	0.806508	0.352887	0.188179
2	8587151	8591000	17.203	16.4377	7.93954	7.76198
2	8591551	8593750	1.48012	1.05869	1.08995	0.944489
2	8878051	8880700	1.19029	1.49921	0.414699	0.422177
2	9855451	9859100	28.3199	27.6967	14.0673	15.0613
2	9861101	9864350	28.6133	28.7462	13.7398	14.1619
2	10230151	10235300	23.5069	25.4794	21.8974	20.1993
2	11111701	11114900	4.80104	5.00862	6.39973	5.94308
2	11463851	11464900	8.82344	8.22453	2.57046	2.74142
2	11488551	11501600	57.5789	58.8646	20.2198	19.9445
2	11897051	11902750	25.5931	27.2016	24.901	23.8847
2	12204851	12205950	1.01805	0.747652	0.181742	0
2	12212401	12217850	20.0475	21.312	8.00915	9.61692
2	12220101	12226850	9.69045	9.43539	5.62298	5.82337
2	12658551	12662450	1.22607	1.54542	0.768405	0.94244
2	13084801	13086250	0.140389	0	0.0689213	0.330774
2	13701151	13705800	5.75398	5.89137	2.74962	2.26811
2	13728401	13734050	87.7219	86.6421	23.0707	20.4478
2	14010051	14011150	1.94354	0.99687	0.363483	0.290744
2	14455501	14459600	23.598	23.1527	9.59932	10.6405
2	14923601	14927350	33.289	31.5605	18.5935	19.9439
2	14934501	14935550	10.0839	9.92166	4.3793	6.09205
2	15470101	15471900	10.9684	11.4184	8.38239	7.19338
2	16633901	16634900	0.407255	0.411246	0.099967	0.159924
2	17349901	17362950	83.5116	86.4446	45.9194	45.9372
2	17486751	17488150	0.0727034	0	0	0
2	19284051	19285100	4.84805	3.65535	3.99849	3.80753
2	19287601	19288750	0.0885222	0.119186	0	0
2	19305251	19306100	1.91683	1.45171	0.117629	0.376358
2	19848801	19851600	29.1073	26.567	30.5417	31.3934
2	19854451	19856450	10.7869	10.55	9.7419	9.91032
2	20080401	20081400	195.992	186.843	116.561	122.662
2	20553701	20556500	21.0038	20.0598	10.7039	11.9866
2	20983201	20984250	1.7453	1.30548	1.14243	1.97992
2	21822651	21823700	8.4356	9.26892	2.85606	3.95983
2	22374951	22375700	0.407391	0.182837	0.133334	0
2	24807001	24807750	0.814782	1.64553	1.46667	0.213303
2	26201851	26203600	24.0759	26.2302	9.30722	7.12498
2	27249751	27255300	5.46228	5.25667	3.65345	3.77169
2	27485551	27487300	1.3957	1.01789	0.456796	0.274038
2	27501601	27503600	0.559696	0.20552	0.099917	0.079922
2	27763651	27764400	0	0.182837	0	0.213303
2	28139501	28141850	0.476301	0.582993	0.0425147	0.0680136
2	28587751	28591750	6.48576	7.70508	3.29644	3.35588
2	29054501	29057900	0.359089	0.483477	0.0881439	0.0940065
2	29366751	29367500	14.6661	14.4441	5.20002	3.62615
2	29683751	29686600	3.57009	4.4703	4.17135	3.92541
2	29697651	29699950	1.50422	1.25091	1.56382	1.32036
2	29711151	29712950	5.2015	3.12104	3.60831	2.57541
2	29779251	29781950	7.16016	7.86457	5.36521	5.14986
2	30333501	30334400	86.5514	87.59	48.3227	47.0939
2	31388451	31390150	1.31705	2.17629	0.587799	0.658239
2	32893201	32894750	45.6358	45.7957	26.6269	26.6101
2	33157451	33161750	43.5097	42.0169	31.872	30.771
2	34010151	34015800	25.5495	26.8848	24.7502	23.6436
2	35570851	35572100	1.54726	1.20608	0.799576	0.767481
2	35648401	35649300	0.226278	0.15233	0.33326	0.177713
3	254651	255750	0.925496	1.12148	0.636096	1.01761
3	269151	271200	26.2098	27.2687	23.5899	23.3915
3	510601	511300	0.436532	0.195916	0.428614	0.685682
3	1160451	1163700	67.9332	67.9456	27.8484	27.7337
3	1806151	1811250	25.7721	27.0721	23.7769	22.0267
3	1910801	1916550	24.2559	25.6072	23.7638	22.5932
3	2692851	2693650	0	0.685582	0.24998	0.39991
3	4218301	4219000	6.54798	4.70197	4.28614	2.51417
3	4509201	4513300	7.49378	6.94915	4.33675	5.30078
3	5023951	5026100	20.6832	20.3283	10.7814	10.9285
3	5944001	5946050	0.595678	0.66835	0.292436	0.545802
3	7365201	7367750	9.05791	9.34815	10.304	10.0283
3	7584001	7584700	0	0.391831	0	0.228561
3	8461601	8463400	0.113076	0.228369	0	0
3	9280901	9285450	17.4402	17.7315	8.29847	9.09626
3	9740201	9741200	1.93446	1.91915	1.09964	1.43932
3	9807451	9812800	20.3842	20.4816	18.4275	17.1144
3	11191251	11192600	20.8099	20.3032	17.1751	16.6988
3	11860201	11862400	0.0462538	0.062276	0	0
3	12659501	12661850	17.3201	16.3821	9.05563	9.04581
3	12907851	12911550	2.99719	2.9988	1.13393	1.07978
3	12928851	12930400	9.19282	9.10609	3.15912	2.88792
3	12967151	12976100	68.8196	67.3477	28.9144	30.8316
3	13116201	13117000	0.891094	0.685582	0.37497	0.39991
3	13250651	13256050	17.0682	17.6032	8.58275	8.78865
3	13850201	13856850	14.3795	15.818	11.0246	11.0049
3	13992251	13996050	29.7988	31.1091	14.3794	14.5928
3	15638701	15640100	1.23596	2.15353	1.28492	1.82718
3	15705101	15707700	7.35739	8.16717	2.88189	2.64327
3	15808201	15813500	0.326308	0.413497	0.20731	0.150749
3	15898751	15900150	3.27165	3.03452	1.14215	1.82718
3	16603151	16606700	60.4999	60.3114	30.1374	31.6017
3	16865001	16871600	8.93968	9.06879	4.23742	4.81786
3	17536751	17539350	9.35328	10.2748	8.64566	10.3887
3	17768701	17771500	3.16147	2.83773	1.42718	1.02742
3	17903051	17911650	5.45287	6.16324	3.00797	3.38145
3	20975251	20979050	11.0039	11.9318	6.8348	6.26608
3	21175651	21177850	26.8272	29.0206	15.9406	16.3469
3	21455101	21455850	3.25913	3.83958	0	0
3	22491001	22492550	5.58136	6.89587	1.48285	1.85652
3	22964751	22965450	3.49226	3.33057	6.42921	5.48546
3	23469301	23471750	21.2644	21.1373	7.91106	8.28503
3	23919901	23924200	31.3251	29.466	11.5222	10.6658
3	24026851	24028300	7.51082	9.35649	2.61901	2.64619
3	25177001	25181050	4.54677	4.46449	1.87451	1.49939
3	25528051	25530250	1.98891	1.93056	2.7703	1.45306
3	25777251	25778650	11.9961	12.5296	3.85477	4.45375
3	26357151	26360200	8.97361	9.11769	3.20989	3.77271
3	27069051	27073550	0.406938	0.517463	0.244174	0.142044
3	27464301	27465450	0.0885222	0.476745	0	0
3	30029701	30032200	2.97118	3.3976	1.7184	1.98187
3	31648551	31651550	1.66185	1.68955	0.566102	0.479452
3	32609301	32614000	27.5547	27.5697	13.2193	12.8858
3	33340451	33342300	1.26521	1.55535	0.702148	0.864056
3	33406351	33407050	1.89164	2.74282	0.285742	0.685682
3	35019301	35021448	7.24822	6.05951	1.72104	2.38121
3	36126101	36131752	27.1424	26.8025	18.0612	17.9526
4	1745701	1748700	2.23841	3.24211	1.99801	1.5449
4	1750301	1753850	12.4095	13.9299	5.76859	5.71711
4	2017601	2019100	9.56731	10.9629	7.79482	8.31327
4	2153101	2155150	69.0986	64.9637	41.8671	42.5725
4	3820151	3823250	21.3336	23.3765	10.7633	12.6821
4	4570151	4574600	11.8653	11.3274	5.85868	5.56606
4	4587051	4593850	105.991	106.229	52.2469	52.4479
4	4600351	4607850	31.0602	30.9902	15.7678	15.7229
4	4719451	4722800	7.65346	7.64668	3.54857	3.29164
4	5474951	5478000	28.9891	29.9132	14.0187	14.3049
4	5490451	5497150	41.0401	42.4388	24.1804	24.2067
4	5497951	5503100	18.5093	20.4261	9.85287	9.89798
4	7418351	7422600	17.7858	19.9181	17.2752	15.9802
4	7678651	7680350	85.0693	87.6158	38.7947	44.2901
4	7976751	7979750	65.0835	62.2851	40.3264	41.6058
4	8360201	8360950	0.271594	0	0	0
4	10600501	10604050	3.23851	2.85543	1.82907	2.11578
4	11657801	11658650	10.0634	10.8072	5.88145	5.26901
4	11671501	11677300	20.5213	19.6951	8.45572	8.26508
4	11784801	11790150	23.5217	24.7571	21.228	19.9518
4	12614251	12616700	4.85925	4.86493	1.3457	1.4352
4	12622001	12630650	51.4381	50.7468	21.2343	21.5568
4	13150101	13153350	0.782641	0.758698	0.27664	0.44256
4	13659501	13662400	64.3813	61.741	39.7194	40.8365
4	16571201	16572250	0.775687	0.130548	0.285606	0
4	16578851	16579700	1.07822	0.806508	0.352887	0
4	16873301	16878850	38.7125	37.6852	21.2728	22.8317
4	16880651	16887850	18.6922	19.9359	4.0646	4.48289
4	16919251	16920150	2.37592	1.82796	0.777607	0.710852
4	18422351	18426200	36.3616	37.1449	18.3699	18.6371
4	18426851	18434000	40.9039	40.0931	20.9121	21.8561
4	19218301	19219000	0.145511	0.195916	0	0.228561
4	19448951	19453100	17.1359	16.1073	10.1576	10.4738
4	19565601	19567550	2.7659	2.9511	0.614881	0.491834
4	19714301	19715600	4.54141	3.05728	2.46016	2.58279
4	21858301	21864000	25.3968	26.769	24.3052	23.4081
4	22771951	22772850	0.565695	2.13263	0.555434	1.06628
4	25238001	25238950	0.643068	0.865827	0.631404	0.3367
4	26086101	26087900	8.42417	8.90637	4.05241	3.90751
4	26769701	26775100	128.275	128.98	58.692	59.5083
4	27877551	27878250	50.6377	52.5054	18.5733	15.7707
4	28505601	28507000	5.45275	6.65637	4.42584	5.13894
4	28759451	28760800	0.753981	0.609096	0.296122	0.236863
4	29156101	29156850	0.543188	0.365674	0	0
4	29242851	29246100	0.876558	1.05375	0.215164	0.29504
4	29614251	29615350	9.99536	10.5917	4.72528	4.21579
4	29764351	29770000	24.5772	26.5696	23.0707	21.8336
4	29781951	29786950	15.8702	15.067	12.1263	12.8156
4	29869001	29870450	16.6361	15.4051	7.02998	7.60781
4	29941501	29942250	0	0	0	0
4	30103201	30104400	0	0.114216	0.333168	0.266495
4	31205951	31211700	24.6451	26.4171	24.007	22.9822
4	32642001	32644900	0.771874	0.661342	0.27559	0.16533
4	32652651	32653350	1.89164	1.95916	0.428614	0.228561
4	32813251	32815050	3.33575	3.04491	2.33153	1.68734
4	33643251	33644700	2.45681	3.21334	1.79195	1.3231
4	34407351	34408248	2.04104	2.29005	0.222669	0.534328
4	35114101	35119448	19.0603	18.133	12.6071	13.7444
5	543251	547850	69.7542	75.5148	37.7623	37.0664
5	1510301	1513750	11.0294	10.125	6.25436	6.71667
5	1915651	1917300	0.986896	1.4118	0.242249	0.484427
5	3148001	3150350	0.0866003	0.233197	0.0425147	0
5	3165551	3166350	17.6946	20.9103	6.12451	8.39811
5	3660751	3661800	7.75687	5.74412	4.3793	4.56904
5	4155701	4157400	43.5224	46.7499	23.4532	28.1162
5	4695001	4697200	2.82148	3.23835	3.04279	2.76081
5	4954001	4955250	3.33882	2.96038	1.59915	0.511654
5	5230151	5231500	0.226194	0.50758	0.0740304	0.118431
5	5306551	5307550	5.1925	4.38663	1.79941	2.55878
5	5354601	5357100	0.244206	0.438399	0.239777	0.319656
5	5538851	5546950	1.51959	1.57253	0.702855	0.71015
5	6146351	6147050	1.45511	0.979578	0.285742	0.457122
5	7103151	7109150	0.288232	0.273936	0.18312	0.133159
5	7110301	7118200	9.18099	7.76698	4.71584	4.91488
5	7191001	7197350	23.4055	23.7265	12.1432	12.0786
5	8297201	8299550	72.9607	71.2417	45.7883	47.4055
5	8700601	8702900	0.796353	0.714806	1.4335	1.18138
5	9581501	9582200	6.11145	3.7224	3.14317	2.05705
5	10243201	10246450	20.286	21.4121	11.2808	13.1293
5	10952551	10953250	10.4768	9.40395	10.001	13.4851
5	10972201	10977000	35.4371	36.0412	12.59	12.584
5	11158551	11159250	28.0836	25.8609	15.2872	12.7994
5	11485451	11489350	16.4607	16.0513	8.7342	9.83415
5	11612551	11616200	4.73857	5.96718	4.70735	5.29774
5	12500101	12507100	11.3352	14.0487	3.93818	4.31424
5	13579751	13587200	15.3613	16.5275	11.7845	12.1394
5	13706051	13708550	0.651217	0.767199	0.119888	0.127862
5	14170501	14171400	1.13139	1.67563	0.111087	0.355426
5	14349101	14350400	25.4476	24.2474	13.9921	13.7749
5	14824151	14826350	6.15175	5.29346	2.13449	1.45306
5	14847201	14848800	0.254439	0.171288	0.124912	0
5	15147151	15150650	16.5402	16.2815	9.50435	9.81688
5	15187551	15190200	1.80463	1.706	1.3949	0.964977
5	15192451	15196000	18.0267	17.7886	13.5914	13.3249
5	16004151	16004950	18.9676	18.8535	10.1242	9.79779
5	16076051	16081000	20.2026	20.8364	11.2802	11.8152
5	16187701	16190350	80.4788	82.9218	26.9554	28.889
5	17435301	17437300	8.95513	10.6871	4.89593	3.35672
5	17822851	17824400	5.45003	4.50884	2.0631	1.65024
5	17846801	17847550	0	0	0	0
5	18149801	18155150	21.0878	20.6352	19.2117	17.3533
5	18201151	18207200	15.5536	16.3908	5.41517	5.12386
5	18226451	18234100	69.479	68.7858	26.8827	26.3384
5	18244651	18253150	49.3301	49.5316	30.4689	31.0731
5	18253751	18255850	3.58584	3.65361	2.66439	3.65349
5	18272701	18276500	10.9503	10.0573	6.65079	6.35019
5	19128901	19130150	1.05865	1.53501	0.239873	0.639568
5	19168751	19171550	5.81419	6.50721	1.99805	2.11192
5	19189751	19192250	0.0407011	0.0547999	0.0799256	0.127862
5	19258551	19260200	4.5644	5.06589	1.51405	1.25951
5	19265501	19280550	63.6874	63.918	23.5251	24.0883
5	19552501	19553850	8.14299	7.41066	3.84958	3.31608
5	19705101	19710850	9.55374	9.74265	5.69775	6.16935
5	19750851	19751700	24.4396	25.9695	12.7039	12.2316
5	20043101	20044950	0.71512	0.888772	0.108023	0.172811
5	20337451	20339650	0.138761	0.062276	0.136244	0.072653
5	20466951	20470550	0.565224	0.761017	0.38848	0.488303
5	21974451	21975950	0.271413	0.36543	0.26649	0
5	22112351	22117250	1.18342	1.17405	0.530015	0.684843
5	22259251	22260150	0.905112	1.06631	0.222174	0.533139
5	22743651	22745100	0.631752	0.9451	0.551371	0.661549
5	22949701	22950500	6.87415	7.37001	2.99976	2.59941
5	23701901	23704500	6.73123	6.95527	4.38047	4.05711
5	23705051	23716200	7.3075	8.08232	3.61882	3.99804
5	24462551	24468450	13.4834	14.4397	7.61827	6.44581
5	25076601	25080350	51.6021	51.9434	25.0666	27.8703
5	25495201	25496300	2.49884	2.36757	1.45393	1.30835
5	25746201	25747100	5.65695	5.48389	1.99956	1.95484
5	26275201	26275950	1.90116	1.4627	2.40001	2.34633
5	26871851	26874050	63.6914	62.2138	33.6069	35.382
5	26923951	26926550	2.30897	1.8442	0.576377	0.737656
5	27822301	27825600	2.374	3.03031	2.24012	2.32454
5	28636501	28640200	8.66161	8.92234	4.77871	5.13974
5	28641501	28645950	19.2725	19.9461	8.8217	9.51617
5	28730151	28732400	1.58289	1.21783	1.68739	1.91802
5	29481451	29484000	10.4545	9.34815	3.25185	4.88882
5	29534851	29536150	1.87921	2.21389	0.615039	0.12299
6	516901	518250	0.904777	0.812128	0.148061	0.118431
6	518901	520650	0.232617	0.234897	0.228398	0.0913459
6	2568051	2573600	23.7737	24.309	22.2267	20.6435
6	2598901	2604200	12.5724	12.2498	7.18047	7.05506
6	2604851	2613500	63.5391	66.2004	33.5777	35.3369
6	3207001	3212700	22.8089	22.8762	21.0458	19.6236
6	3715151	3720350	6.63212	6.29541	3.4576	3.28808
6	3724951	3731650	13.5586	13.4103	7.61786	8.82411
6	3748951	3758700	26.9486	27.743	14.5155	15.6503
6	3991551	3992300	1.90116	2.01121	0.266668	0.213303
6	4972701	4975750	37.4957	40.2885	14.3135	12.5233
6	4981501	4985100	2.71307	2.245	1.13769	1.59808
6	6214501	6218150	64.4167	63.7626	29.6673	31.6551
6	6420501	6435750	89.4857	89.0785	42.2743	43.5006
6	7539651	7540750	35.539	37.0088	10.3593	11.0483
6	7606301	7608500	6.93806	6.47671	2.40698	2.3249
6	8529101	8530550	13.0562	12.2863	7.58135	8.71039
6	9583451	9588350	20.6787	20.3503	10.0907	11.3162
6	10571451	10573700	4.7939	5.23667	1.90942	1.77594
6	10582251	10583400	1.41636	1.43023	0.173833	0.556185
6	11091701	11092450	3.93811	4.02242	0.933336	2.34633
6	11661501	11662200	10.9133	8.03254	2.71455	1.82849
6	12146751	12148150	9.88766	8.90779	4.28307	5.59574
6	12764651	12767950	12.6099	12.7854	6.90199	6.73149
6	12774501	12777650	9.17314	10.3068	3.6471	4.05879
6	13329751	13330600	10.5426	11.2911	20.5851	24.6515
6	13707051	13712650	20.1462	21.377	18.8176	17.3489
6	13897251	13899000	1.04678	0.939588	0.399696	0.913459
6	14913651	14914350	0	0.391831	0	0
6	15255201	15256000	0	0.171395	0	0.199955
6	15486601	15489800	10.9693	10.6594	4.52664	5.29384
6	15989101	15991700	0.939241	1.31729	0.461102	0.0614713
6	16048551	16049300	1.62956	2.74256	0.400001	0.853212
6	17136001	17139950	14.8614	16.3335	13.4538	13.2294
6	17781551	17784050	32.3167	33.2088	18.8225	21.9923
6	17921251	17924150	2.66648	3.16499	1.17126	1.76352
6	18060751	18061550	2.67328	3.08512	1.2499	1.79959
6	18915301	18916000	0.145511	0.391831	0	0
6	19501851	19513650	11.06	12.5234	6.17027	6.26924
6	19580551	19585650	10.632	10.0177	4.6222	4.41787
6	19595501	19606450	32.9967	32.9699	15.7613	15.2775
6	19830901	19832750	0.220037	0.592515	0.216045	0.172811
6	20528101	20529750	34.7264	35.7103	20.9545	20.5397
6	20991601	20995950	1.33308	1.29104	1.14816	1.13881
6	21163951	21165850	10.8193	10.5287	6.3633	6.22566
6	21420801	21429000	8.73341	9.57062	4.06825	4.54019
6	21837551	21841000	6.75328	7.18673	3.47464	4.40057
6	22375851	22376800	169.663	174.32	84.6081	85.185
6	23603801	23604600	0.763795	0.856977	0.87493	0.599865
6	24968651	24974200	22.8572	23.5193	19.743	18.1674
6	25785201	25794450	64.135	64.8671	33.6129	33.3727
6	27104951	27106600	7.77181	9.71653	3.69429	5.23181
6	28416201	28416950	35.3072	37.6644	26.6668	27.3028
6	28600801	28601600	2.29138	3.7707	1.2499	0.999775
6	28613151	28613950	2.67328	3.7707	1.49988	1.39968
6	29033001	29034450	21.8305	21.7373	13.5775	17.2003
6	30880101	30886050	41.4268	43.3924	18.6338	18.8526
6	30926501	30932100	36.968	36.517	21.8141	21.6576
6	30933701	30940200	27.4039	27.0771	16.0119	15.266
6	30991151	30991900	28.3816	23.0375	11.7334	13.8647
7	136351	139850	38.6616	38.473	23.6324	23.7888
7	1041751	1045950	16.4716	17.0896	11.2258	11.1481
7	1299351	1303250	14.2172	15.3137	6.91564	7.41659
7	1765451	1769800	1.19276	0.787221	0.757786	0.734716
7	3266001	3268200	0.647553	0.747312	0.181659	0.435918
7	4146551	4148500	1.87872	1.9674	0.15372	0.819723
7	4273851	4275700	6.05101	6.59173	1.29627	1.81452
7	4702001	4711100	71.3739	72.2126	34.5841	34.9412
7	4713051	4719000	15.4731	14.8708	5.38869	5.07571
7	4988201	4999200	132.645	135.401	68.633	70.0847
7	5252351	5253050	7.85758	10.9713	4.57188	6.3997
7	6034551	6035800	29.968	32.6738	13.113	13.1751
7	6262101	6263750	1.85043	2.24228	0.666184	0.581312
7	6274601	6275350	3.93811	4.38809	1.60001	1.49312
7	6774551	6784850	18.5667	18.4295	8.87254	9.13691
7	6808301	6809150	0.239604	0.967809	0.470516	0.564537
7	7211751	7220050	80.975	82.969	41.1309	41.0431
7	7554851	7556250	9.74225	10.2782	4.85415	5.02474
7	7634901	7636150	0.570043	0.87715	0.959491	0.383741
7	7758801	7764900	6.3372	6.3993	3.74972	4.42697
7	7997151	7998000	1.19802	0.161302	0.117629	0.188179
7	8047951	8057950	44.8086	44.539	24.1303	23.5516
7	9078351	9079200	0	0.483905	0.117629	0.564537
7	9215851	9219600	15.0031	16.1821	7.03251	6.90365
7	9300801	9301950	51.0773	45.5291	26.1619	26.5578
7	9573401	9574550	0.0885222	0	0.434582	0.139046
7	10092651	10094550	20.8352	24.0862	15.0405	16.742
7	10096151	10098550	8.90351	8.61971	9.03341	9.92282
7	10183151	10188800	14.5123	15.9757	13.754	12.7834
7	11005551	11016750	9.17306	9.68483	4.53009	5.0644
7	11227401	11233050	21.5704	21.4787	19.6234	18.5246
7	11244651	11246500	10.0667	9.7765	3.83481	2.67857
7	12931001	12931850	2.39604	2.90343	0.941032	1.69361
7	13058451	13064250	10.9973	11.3826	4.667	6.58451
7	13524051	13525100	8.24168	8.48563	3.52248	1.37071
7	13553151	13554400	6.51478	6.35934	3.27826	3.70949
7	13763701	13764450	0	0	0	0
7	17305151	17306800	14.5567	15.779	13.687	10.8512
7	17311451	17313450	0.305289	0.342534	0.249792	0.239766
7	18641601	18642650	0.290883	0.261096	0.285606	0.456904
7	18661751	18666750	5.29008	4.9584	2.55711	2.94025
7	19132401	19134800	0.127193	0.114168	0.0416286	0.0665961
7	19197701	19198450	0.950579	1.4627	1.46667	0.213303
7	20407001	20410300	6.96784	6.55875	3.39045	3.2931
7	20753351	20755600	3.0301	2.74012	2.39787	2.0601
7	21302601	21305600	2.57756	1.91787	2.23111	2.55708
7	21678351	21679300	0.964603	1.01013	1.05234	1.0101
7	21685201	21694050	84.896	84.281	43.732	43.764
7	21705051	21707800	5.77194	5.18089	1.70744	1.91787
7	21708501	21711550	29.2226	30.8564	17.4906	17.9728
7	21712251	21720750	114.721	116.723	51.0557	52.0516
7	21833951	21841000	23.0003	22.3223	15.2443	15.1174
7	22193201	22194200	5.09069	8.63617	4.09865	6.7168
7	22195501	22196250	16.5672	17.0039	6.53336	5.97249
7	22526551	22530550	24.1372	23.3892	12.911	12.265
7	23740551	23742250	22.6891	23.6974	8.7582	8.18097
7	24679151	24679850	75.3746	81.5009	48.862	49.5977
7	25021951	25022700	0.814782	0.182837	0.266668	0.213303
7	27035851	27036550	0.436532	0.391831	0.142871	0
7	28193601	28200400	35.2753	34.8455	20.182	21.1483
7	28777951	28781100	3.61758	3.69651	4.37652	3.75438
7	28841701	28844100	4.45175	4.39548	3.7882	3.86257
7	28852951	28853900	2.89381	2.30887	0.420936	0.673399
8	26051	27050	0.203628	0.411246	0	0
8	818751	823350	13.8447	13.3104	8.36025	8.71945
8	1614801	1618600	19.143	18.7448	10.7517	11.7331
8	1628001	1632700	72.5989	75.1901	28.8613	28.6956
8	2094551	2096400	1.10018	0.740644	1.02622	1.29608
8	4033851	4036900	42.6663	41.7707	9.53142	9.85098
8	4044351	4051700	35.8462	33.8962	6.88972	7.41319
8	4201351	4204600	20.6617	24.2783	11.6804	12.7359
8	4307501	4312650	8.39534	8.1917	6.30351	6.45386
8	4366501	4369950	7.43155	7.94114	4.54599	4.67851
8	4372401	4382800	13.8694	14.6045	8.07656	8.11188
8	4723951	4727000	0.0333591	0	0.032754	0.0523988
8	4770251	4771500	0.244304	0.109644	0.0799576	0.255827
8	4964001	4964900	5.99637	6.24555	3.55478	4.97596
8	5158851	5164700	21.4762	21.2828	6.81261	7.29304
8	5166001	5179700	28.1473	28.8705	15.4477	14.648
8	6733751	6734550	9.42014	11.6549	17.1236	17.3961
8	7587351	7588200	0.239604	0.161302	0	0
8	7662801	7674550	62.608	64.7251	22.9416	23.7559
8	7694601	7701650	8.00825	7.79046	2.73434	3.30906
8	7806101	7807800	13.5297	12.0905	8.58186	8.74517
8	7815901	7818600	5.99193	7.10348	3.21913	3.31485
8	7856901	7858850	2.3484	1.9674	2.40829	2.29522
8	8450151	8451900	6.28067	5.24603	3.02627	2.64903
8	9051801	9057550	25.3882	26.965	24.7018	23.7048
8	9062451	9063550	5.09023	5.732	2.99874	2.76207
8	9112351	9119500	18.951	18.8302	12.4746	13.1405
8	9141401	9150300	27.5911	27.3767	21.2101	23.5364
8	9192451	9194250	9.15917	9.36311	5.55125	8.25906
8	10187951	10190000	2.33307	2.27239	1.16975	1.16958
8	10867051	10873300	67.222	66.3796	42.5262	43.8974
8	10881851	10895750	21.727	21.6566	11.64	12.2418
8	11403351	11404100	0.135797	0	0	0
8	12140451	12144250	0.937068	0.648858	1.2881	1.4719
8	14657901	14658650	3.12333	3.47391	0.800003	2.13303
8	14966251	14971650	26.8833	29.0428	12.7631	12.5172
8	15833201	15833900	15.4241	18.2202	13.287	11.6566
8	16630301	16633150	35.1297	34.801	13.8461	14.4118
8	17184601	17189200	19.5064	18.6703	9.46771	10.9775
8	17209701	17210400	0.436532	0.391831	0.285742	0.228561
8	17661251	17663000	0.348926	0.469794	0.0570995	0.0913459
8	17666451	17670100	21.9368	21.8797	13.0547	14.1419
8	17701351	17712100	33.4498	35.4179	20.254	21.2692
8	17721801	17726500	22.6844	22.4404	15.0257	16.6938
8	18203501	18207700	1.11425	1.50023	0.761073	0.79901
8	18525951	18527100	6.3736	7.86629	2.08599	2.78092
8	19339151	19339900	0.271594	0.182837	0.133334	0
8	19536101	19536900	0.127299	0.514186	0.49996	0.599865
8	20239401	20241350	1.51342	1.47555	2.25457	2.04931
8	20243151	20245100	1.04374	1.33502	2.61325	2.54114
8	20754951	20757300	4.33001	4.02265	1.36047	1.70034
8	20899251	20901300	19.8559	20.9862	13.9395	12.9433
8	20988551	20993250	104.699	105.616	51.8781	51.6794
8	21004251	21008900	63.622	64.0392	29.7517	30.7225
8	21247251	21249300	0.943157	1.06936	0.438654	0.389858
8	21253201	21255300	13.3742	12.6571	7.94559	8.06812
8	21263901	21265550	0.801853	0.415237	0.545059	0.290656
8	21424151	21432350	53.7899	55.72	27.6251	27.9426
8	21650301	21651000	0.727554	0	0.142871	0
8	21713301	21716050	2.07198	2.441	0.690241	0.929874
8	21717351	21722100	3.94083	4.29665	3.36465	3.70058
8	22037151	22047250	23.4565	22.8355	13.8839	12.2762
8	22054001	22057300	47.0175	45.081	20.373	20.3882
8	22065651	22066750	10.7358	10.3425	4.72528	5.08803
8	22080651	22089650	92.0031	89.6329	48.0858	47.97
8	22103201	22103900	1.60062	0.783662	0.571485	1.1428
8	22328051	22331650	1.44132	1.63619	0.527222	0.443912
8	22466701	22473000	92.5403	95.3332	52.8586	50.9804
8	22479101	22482350	10.2056	10.116	5.96313	6.39253
8	22484601	22489150	8.42942	7.28527	3.3589	3.61743
8	22502751	22511050	60.8017	60.2136	29.5786	31.1866
8	22511651	22514450	40.7357	39.5325	17.1975	17.5803
8	22821851	22828850	0.0581294	0.0391327	0.057075	0.0913068
8	24569101	24571200	18.3653	20.682	7.18433	6.77418
8	25668351	25673800	25.386	25.861	23.2577	21.3742
8	25692901	25693650	14.6661	16.0897	8.40003	8.31882
8	27196901	27197800	1.69709	1.98029	1.77739	0.888565
8	27201551	27202800	4.07174	4.38575	0.879533	1.53496
8	28079201	28079950	2.30855	3.29107	1.06667	2.13303
9	736901	737750	0	0.322603	0.117629	0
9	925601	926850	0.488608	1.20608	0.399788	0.127914
9	987251	987950	1.89164	2.93873	1.0001	1.59993
9	1070501	1073700	14.5303	14.2981	4.43298	3.94541
9	1074601	1079150	15.7409	17.3702	8.45214	7.65631
9	1107551	1109700	34.4562	34.6027	7.29601	8.02909
9	1118301	1119900	11.3225	13.1036	3.99718	5.59524
9	1183801	1193750	3.23058	3.56506	1.71648	1.68612
9	1195501	1201550	19.6059	18.9491	12.2502	13.2058
9	1229151	1234750	25.1056	26.6846	24.4718	22.9416
9	1592101	1594750	18.3151	17.3701	6.18278	7.35795
9	2362251	2363450	0.254492	0.228432	0.166584	0.266495
9	3183601	3186750	5.49096	5.82745	2.12483	1.72498
9	3850201	3852000	4.86227	4.64349	1.94294	1.59853
9	3963451	3964150	0.291021	0.783662	0.428614	1.1428
9	4346701	4347650	0	0	0.105234	0
9	4600801	4603250	2.36733	2.29267	1.87582	1.82662
9	4604101	4605000	13.4635	14.0144	11.1087	12.7953
9	4617651	4619900	10.628	10.656	6.70517	6.60651
9	5764301	5780800	29.3318	28.9843	14.2607	14.5055
9	6399951	6402250	0.442418	0.357403	0.130318	0.0694928
9	6465851	6470400	73.3382	78.5123	40.5703	41.9341
9	6525501	6528600	6.4329	7.15879	2.86807	3.29942
9	6544101	6555600	39.963	41.4205	20.4441	20.8128
9	6997301	7001150	20.929	20.1023	17.8769	15.2334
9	7197301	7198350	0	0	0	0.152301
9	7290251	7291050	0.381897	0	0.12499	0.199955
9	7301001	7302300	0.234901	0.210847	0.23064	0.24598
9	8083901	8087250	2.46004	2.73972	1.491	1.47885
9	8504901	8506200	0.0783002	0.105423	0	0
9	8572101	8577800	23.0052	24.7986	22.4828	22.0345
9	8597701	8600250	16.7591	20.308	10.8526	12.7861
9	8717051	8718300	0.895782	0.986793	0.31983	0
9	8873151	8876200	17.8138	18.9091	10.514	11.0562
9	9919551	9923750	22.5031	21.5251	10.2983	10.7296
9	10107201	10109450	0.0452254	0.0608915	0.17762	0.0710378
9	10835751	10837750	20.4543	16.7842	20.5829	20.7797
9	11254001	11260750	1.52214	1.54213	0.591892	0.73384
9	11261751	11264750	0.305238	0.273981	0.199801	0.159817
9	12399651	12402800	9.17314	8.48024	4.50337	4.6676
9	12922151	12925300	0.0645996	0	0.190283	0.355144
9	13603901	13605500	39.5017	35.2854	17.0505	19.4834
9	13621901	13624450	1.23698	0.8596	1.17537	0.376063
9	14232251	14236600	24.7439	24.0575	12.1475	13.0045
9	14431751	14437400	11.1453	11.4909	5.56879	5.71293
9	14441051	14448250	46.6245	46.9863	24.6234	26.8086
9	15808651	15810350	0	0	0.0587799	0.188068
9	15991301	15995300	26.1465	27.0534	18.0055	16.5797
9	15996801	15999250	1.82741	1.95716	1.30492	1.30473
9	16134551	16135850	0.783002	0.737964	0	0.24598
9	16530401	16531150	7.33304	8.22767	2.53334	2.13303
9	16532951	16542000	176.987	180.893	105.44	106.445
9	16705451	16706850	4.58031	3.91551	2.49846	2.28397
9	17215951	17217600	6.66155	8.47082	3.33092	4.16607
9	17347851	17350150	0.265451	0.0595672	0	0.0694928
9	17585251	17586900	31.8274	33.9663	19.1376	18.5051
9	17593301	17604200	62.022	62.1838	30.1644	30.915
9	18114901	18120000	25.9516	26.7229	23.444	21.494
9	18740651	18741500	5.99011	7.74247	1.76443	1.88179
9	18964051	18967000	23.6259	22.2437	12.022	12.7313
9	19016901	19017600	8.87615	10.9713	4.28614	5.2569
9	19226351	19233000	48.8444	49.4106	25.0681	25.47
9	19305101	19308950	13.2392	14.2673	10.5082	11.1656
9	19371301	19376700	24.4531	25.162	21.6234	20.3589
9	19532851	19539650	67.7531	65.7433	31.1983	32.451
9	19639901	19643250	31.2516	28.3377	11.1825	11.3061
9	20190901	20191600	0	0	0	0
9	20232751	20234100	2.71433	3.55306	1.85076	3.19765
9	20421301	20422800	0.949945	0.548145	0.199867	0.213161
9	20615651	20622850	32.7784	34.4503	20.212	19.2409
9	20632051	20633500	14.0389	16.2557	7.30566	7.49755
9	21245901	21252050	18.3277	19.2868	12.6844	12.6013
9	21324901	21328450	26.4812	28.4772	13.1693	12.8297
9	22070001	22075500	9.50718	9.76222	7.51863	8.10587
9	22359751	22362200	30.1107	30.0284	19.0029	19.8971
9	22364751	22365600	1.91683	2.41952	1.41155	1.50543
10	261251	262200	1.92921	0.865827	0.736638	0.3367
10	1417451	1418700	0.244304	0.219287	0.0799576	0.255827
10	1740251	1741300	1.16353	1.56658	0.952021	1.06611
10	1937451	1939250	0.678457	0.913474	0.388588	0.355228
10	2398401	2423150	209.79	207.91	99.6612	100.523
10	2425301	2426000	401.173	394.966	143.871	149.479
10	2512951	2514350	2.39921	2.54508	0.571076	0
10	2705451	2707450	13.9415	12.6052	6.04498	7.9922
10	2726551	2733450	57.3208	56.3739	31.2528	33.37
10	2743001	2745500	3.8666	5.09639	2.55762	3.64408
10	2902001	2906350	4.6541	4.84928	2.41114	2.9756
10	4395501	4398750	40.9165	41.3912	20.748	20.6528
10	4624851	4628500	0.724722	0.71306	0.410525	0.306481
10	4833401	4834150	50.1091	54.1198	53.7335	56.9519
10	5123701	5124550	10.303	11.6137	2.35258	4.13994
10	5330751	5335700	5.6107	6.17069	2.54258	2.1629
10	5725701	5727700	18.1138	15.7566	9.89178	12.7875
10	7123201	7126750	17.8548	20.1038	16.8274	15.9359
10	7297451	7304900	23.0214	23.1827	13.3531	12.9973
10	7329701	7334500	6.04041	5.59309	2.66367	2.63
10	7634001	7636050	16.3315	15.9067	8.23696	9.98038
10	8849201	8851450	24.4217	25.3918	23.7123	22.59
10	8864001	8866550	27.2935	26.755	24.2517	21.4983
10	9592801	9593650	0.239604	0.322603	0.235258	0
10	10312301	10322750	1.1973	1.0747	0.573454	0.397537
10	12012051	12015900	0.396383	0.391373	0.20757	0.249048
10	12897451	12898700	23.2903	23.7927	16.7111	14.3263
10	12997001	12999150	0.0946598	0.063725	0.232357	0.594747
10	13647901	13651800	14.3477	14.1195	6.37776	6.72
10	13746801	13759550	40.2811	40.99	19.599	20.0128
10	15252951	15253750	0.127299	0.342791	0.24998	0
10	15776201	15779150	0.206942	0.185751	0.0338647	0.216703
10	16490051	16490800	1.62956	0.731348	1.2	0
10	16611751	16613100	0	0	0.222091	0.118431
10	17317201	17318500	0.704702	0.31627	0.691919	0.49196
10	17420451	17421800	0.226194	0.304548	0	0
10	18028801	18029500	0.291021	0.587747	0.142871	0.685682
10	18109551	18114850	2.61046	2.40345	1.84695	1.59794
10	18476801	18482900	19.9288	21.2412	18.1591	17.2364
10	18725801	18727600	10.2334	10.9617	2.49806	3.10825
10	19483251	19485550	1.01756	0.536105	0.304075	0.0694928
10	20304201	20304950	0	0	0	0
10	21043851	21047050	4.51488	4.96581	2.71598	4.14517
10	21082651	21083600	1.39332	1.01013	0.210468	0.50505
10	21245601	21246300	0.436532	0.979578	0.571485	0.228561
10	22300451	22306200	24.1674	25.4405	23.3295	22.2875
10	23105101	23105850	0	0	0.266668	0.426606
11	187851	190700	2.07065	2.11498	0.84128	1.2337
11	1355351	1358450	11.8483	12.8151	12.1813	11.5995
11	1890001	1893800	9.23681	8.4712	8.75381	9.08371
11	1946201	1949000	44.0788	46.6758	22.3711	25.5143
11	2522901	2523650	2.58014	2.01121	2.53334	3.41285
11	2524501	2526400	4.87403	5.62491	4.62785	2.77631
11	2911551	2925650	33.928	34.4815	17.7365	16.4421
11	3992651	4002350	263.629	264.924	145.862	148.892
11	4600801	4601550	9.64159	10.7874	3.60001	4.05276
11	4894951	4906050	31.3594	32.1541	12.8939	12.8974
11	4997901	5003650	19.7975	20.724	17.7707	16.7295
11	5831601	5834450	16.4938	19.5636	17.1761	16.2063
11	6741401	6742250	10.0634	10.3233	4.35227	1.50543
11	7247401	7252300	5.14892	4.89189	2.91508	2.77198
11	7791301	7792000	0	0.195916	0.285742	0.228561
11	8556451	8558900	65.8698	66.096	31.5219	35.3581
11	9446951	9451700	3.23405	3.25854	0.757046	0.773757
11	9947401	9949650	0.407029	0.243566	0.222025	0
11	10783251	10784750	3.59622	3.0148	1.46569	0.746063
11	10856301	10859000	0.942127	1.01478	0.185007	0.355163
11	10927601	10928500	58.606	59.2565	16.9963	14.9279
11	11684401	11690300	5.63821	5.75731	4.40166	4.1979
11	12115201	12116050	7.66734	6.61336	3.88176	3.5754
11	12116701	12122200	9.3962	8.31781	6.71955	6.07214
11	12628451	12631750	56.236	56.7041	21.6444	20.8725
11	14774401	14778700	27.3976	25.3885	14.7048	14.8281
11	15406001	15413550	2.27703	2.41273	1.70656	1.65076
11	15737751	15740500	0.369996	0.199265	0.0363285	0.0581171
11	15805351	15807750	3.6462	3.65339	1.54026	1.53171
11	16131301	16133400	40.5104	41.364	18.8886	19.2569
11	16259051	16261200	2.55582	2.86762	1.11531	0.892121
11	16397051	16400750	5.66442	4.99799	2.86183	2.72104
11	16579451	16581000	18.517	18.4774	7.47874	8.14807
11	16998051	17001650	7.65878	7.19161	3.19108	3.0186
11	17196351	17199550	6.48617	6.50692	3.37156	3.0964
11	17859201	17865700	0.78252	0.632151	0.276597	0.417909
11	18311601	18317050	1.3253	1.53306	0.769758	0.498438
11	18475551	18478850	12.425	11.9967	5.78193	5.66608
11	18817851	18823600	1.83998	2.21532	0.781704	0.944856
11	19103651	19109150	25.9875	25.1278	16.5083	16.4151
11	20699701	20702500	0.799451	0.929602	0.677911	0.742026
11	21704051	21704900	0.239604	0.161302	0.117629	0.188179
11	24178301	24179100	1.01839	0.685582	0.12499	0.39991
11	25019251	25027650	24.2927	24.0661	14.1257	14.9892
11	25044251	25047600	2.06522	1.881	0.745499	0.810985
11	25085601	25088350	67.3763	66.4051	41.8141	43.3554
11	25819451	25821150	100.275	98.0942	61.0723	64.1313
11	26689001	26694550	26.5415	27.5173	25.0162	23.2347
11	27100201	27100950	4.88869	4.20525	1.46667	1.49312
11	27736301	27738350	26.2595	27.6029	16.8638	17.3097
11	28914401	28918250	35.6481	36.9314	19.1743	20.9615
11	28924401	28926200	0.904609	0.608983	0.166538	0.444036
12	793301	795850	2.9927	2.63252	1.41044	1.25354
12	1258751	1263700	10.5021	10.5704	10.1098	9.65234
12	1669301	1670300	0.712697	0.959575	0.699769	1.43932
12	1813501	1817550	19.6189	17.3845	16.18	16.296
12	1953001	1954100	0.740397	0.747652	0.363483	0.145372
12	2187051	2187750	0	0	0	0
12	2363151	2365550	15.1784	16.3832	4.78729	4.86151
12	2629351	2631200	0.495083	0.666579	0.270057	0.432028
12	2869701	2882800	49.7573	50.1508	26.806	28.0523
12	2893901	2898350	8.87037	8.4648	4.48941	5.88926
12	3095051	3099600	20.168	20.4409	15.7847	15.9448
12	3106351	3107300	5.03737	5.77218	5.36693	5.21885
12	3331151	3333250	0.436116	0.260972	0	0
12	3853701	3854400	0.145511	0.391831	0.142871	0.228561
12	4700351	4701500	45.4119	39.2123	22.9459	22.6645
12	4851251	4856850	21.7812	22.3554	18.1933	16.9209
12	5575751	5579100	12.8165	13.6986	8.40922	7.39427
12	5895551	5900850	21.7091	23.13	19.016	17.698
12	6400151	6404150	35.1503	35.6488	20.328	18.9767
12	7744401	7746900	11.9661	14.1384	8.19237	7.41602
12	8654301	8658000	0.0824915	0.111067	0	0.0863823
12	9355701	9356900	54.2068	57.4507	51.5577	56.7635
12	9549701	9552450	1.18399	1.14577	0.544927	0.40682
12	10112401	10124950	73.6437	72.2211	41.1357	41.4528
12	10146501	10149500	57.7917	57.3078	35.065	34.7869
12	10176601	10185350	96.2364	95.3872	52.4504	53.1208
12	10336801	10341050	7.34893	6.80052	4.93577	5.03845
12	10451801	10454050	1.85424	1.94853	1.37656	2.98359
12	11047801	11053150	22.2287	21.7105	20.4626	18.9363
12	12445051	12446900	0.66011	0.888772	0.37808	0.345622
12	12510151	12510950	2.67328	3.9421	1.49988	1.59964
12	12522351	12524050	1.01772	1.61207	0.705358	0.658239
12	13479201	13483800	12.8937	12.2086	10.8792	9.37949
12	15637901	15639400	64.1892	61.0269	38.3745	40.0742
12	15855601	15857500	0.160682	0.288457	0.157768	0.168261
12	16531801	16536450	12.8207	14.1098	6.10072	6.5294
12	17975251	17977550	2.69875	2.97836	1.95477	2.36276
12	18944251	18947600	5.13267	4.86607	2.29614	2.19443
12	19319851	19325450	31.0095	29.1549	19.8699	19.3748
12	19327451	19329700	11.9395	13.7615	8.96982	8.80869
12	19340201	19341650	5.75596	5.76511	8.68409	7.71807
12	19366851	19369800	2.31085	2.27545	0.677294	0.37923
12	19373401	19380200	54.5735	55.1285	37.9404	36.9391
12	19389101	19392500	23.3707	24.1336	15.6015	14.853
12	19400001	19414400	104.121	103.448	44.7976	45.6912
12	19438701	19440500	0.0565381	0.53286	0.111025	0.177614
12	19457301	19460050	30.3027	30.9359	10.2446	10.9841
12	20308551	20309300	9.37	8.59334	6.80002	4.90597
12	20522551	20523550	22.7045	20.4252	12.3959	13.1138
12	20872251	20874200	26.3543	25.9978	13.1687	14.755
12	20875201	20884150	40.9053	40.4301	13.1125	12.5683
12	21306001	21307450	0.140389	0.28353	0.275685	0.110258
12	21339801	21340550	0.271594	0	0	0.426606
12	21904651	21906600	1.40904	1.89713	0.461161	0.327889
12	22439301	22440600	2.42731	1.89762	0.691919	0.36897
12	22674101	22675550	0.140389	0.66157	0.482449	0.220516
12	22699501	22703050	18.3133	20.0652	10.3272	9.58854
12	22703601	22708150	14.8018	15.4436	9.35224	9.62307
12	23149351	23154800	23.6314	24.4033	22.1214	20.348
12	23188351	23189050	5.09288	4.31014	3.28604	1.1428
12	23486351	23488800	3.03184	2.85186	1.38648	1.23949
12	23707101	23708400	4.85461	4.9549	6.91919	5.65754
12	24505951	24507000	0	0	0	0
12	24767151	24772750	21.218	21.4504	18.9246	17.3774
12	24879301	24882050	0.924991	1.04614	1.2715	0.871757
12	25874051	25875750	9.63839	9.18878	3.52679	4.23154
12	27099951	27100750	13.4937	18.8535	5.87453	5.79869
12	27117651	27119100	0.140389	0.09451	0	0
